# Temporal variability and cell mechanics control robustness in mammalian embryogenesis

**DOI:** 10.1101/2023.01.24.525420

**Authors:** Dimitri Fabrèges, Bernat Corominas Murtra, Prachiti Moghe, Alison Kickuth, Takafumi Ichikawa, Chizuru Iwatani, Tomoyuki Tsukiyama, Nathalie Daniel, Julie Gering, Anniek Stokkermans, Adrian Wolny, Anna Kreshuk, Véronique Duranthon, Virginie Uhlmann, Edouard Hannezo, Takashi Hiiragi

## Abstract

How living systems achieve precision in form and function despite their intrinsic stochasticity is a fundamental yet open question in biology. Here, we establish a quantitative morphomap of pre-implantation embryogenesis in mouse, rabbit and monkey embryos, which reveals that although blastomere divisions desynchronise passively without compensation, 8-cell embryos still display robust 3D structure. Using topological analysis and genetic perturbations in mouse, we show that embryos progressively change their cellular connectivity to a preferred topology, which can be predicted by a simple physical model where noise and actomyosin-driven compaction facilitate topological transitions lowering surface energy. This favours the most compact embryo packing at the 8- and 16-cell stage, thus promoting higher number of inner cells. Impairing mitotic desynchronisation reduces embryo packing compactness and generates significantly more cell mis-allocation and a lower proportion of inner-cell-mass-fated cells, suggesting that stochasticity in division timing contributes to achieving robust patterning and morphogenesis.
