## Supplementary material for "Temporal variability and cell mechanics control robustness in mammalian embryogenesis": Table S1

Embryo	Species	Condition	∂xy(µm)	∂z(µm)	∂t(min)	Duration(h)
A1	Mouse	Control	0.416	-	15	43.75
B1	Mouse	Control	0.416	-	15	46
C1	Mouse	Control	0.416	1.338	15	42.75
C2	Mouse	Control	0.416	1.441	15	42.75
C3	Mouse	Control	0.416	1.341	15	42.75
C4	Mouse	Control	0.416	1.334	15	42.75
C5	Mouse	Control	0.416	1.326	15	42.75
C6	Mouse	Control	0.416	1.393	15	42.75
C7	Mouse	Control	0.416	1.225	15	42.75
D1	Mouse	Control	0.416	1.378	15	41.5
D2	Mouse	Control	0.416	1.395	15	41.5
D3	Mouse	Control	0.416	1.558	15	41.5
D4	Mouse	Control	0.416	1.444	15	41.5
D5	Mouse	Control	0.416	1.24	15	41.5
D6	Mouse	Control	0.416	1.295	15	41.5
D7	Mouse	Control	0.416	1.253	15	41.5
D8	Mouse	Control	0.416	1.211	15	41.5
E1	Mouse	Control	0.416	1.478	15	47.5
E2	Mouse	Control	0.416	1.461	15	47.5
E3	Mouse	Control	0.416	1.338	15	47.5
E4	Mouse	Control	0.416	1.287	15	47.5
E5	Mouse	Control	0.416	1.305	15	47.5
F1	Mouse	Control	0.416	1.035	2	22.73
F2	Mouse	Control	0.416	0.939	2	22.73
F3	Mouse	Control	0.416	0.988	2	22.73
F4	Mouse	Control	0.416	0.951	2	22.73
G1	Mouse	Control	0.416	1.036	2	23.7
G2	Mouse	Control	0.416	0.968	2	23.7
G3	Mouse	Control	0.416	0.954	2	23.7
G4	Mouse	Control	0.416	0.971	2	23.7
G5	Mouse	Control	0.416	0.985	2	23.7
H1	Mouse	mMyh9+/-	0.416	1.298	15	48.75
H2	Mouse	mMyh9+/-	0.416	1.245	15	48.75
H3	Mouse	mMyh9+/-	0.416	1.33	15	48.75
H4	Mouse	mMyh9+/-	0.416	1.265	15	48.75
H5	Mouse	mMyh9+/-	0.416	1.193	15	48.75
H6	Mouse	mMyh9+/-	0.416	1.354	15	48.75
I1	Mouse	+PAB 10 µM	0.416	0.937	2	12.73
J1	Mouse	+PAB 10 µM	0.416	0.969	2	33.27
J2	Mouse	+PAB 10 µM	0.416	0.935	2	33.27
J3	Mouse	+PAB 10 µM	0.416	1.013	2	33.27
K1	Mouse	+PAB 10 µM	0.416	0.956	2	21.4
K2	Mouse	+PAB 10 µM	0.416	0.998	2	21.4
K3	Mouse	+PAB 10 µM	0.416	0.991	2	21.4
K4	Mouse	+PAB 10 µM	0.416	0.928	2	21.4
K5	Mouse	+PAB 10 µM	0.416	0.971	2	21.4
L1	Mouse	+APCin 100 µM	0.416	1.033	30	10
L2	Mouse	+APCin 100 µM	0.416	0.998	30	10
L3	Mouse	+APCin 100 µM	0.416	0.956	30	10
L4	Mouse	+APCin 100 µM	0.416	1.02	30	10
L5	Mouse	+APCin 100 µM	0.416	0.976	30	10
L6	Mouse	+APCin 100 µM	0.416	0.966	30	10
M1	Rabbit	Control	0.416	-	15	90
M2	Rabbit	Control	0.416	1.612	15	90
M3	Rabbit	Control	0.416	-	15	90
N1	Rabbit	Control	0.416	0.981	30	72
O1	Rabbit	Control	0.416	0.961	30	74.5
O2	Rabbit	Control	0.416	0.907	30	74.5
O3	Rabbit	Control	0.416	1.021	30	74.5
P1	Rabbit	Control	0.416	0.963	15	44.25
P2	Rabbit	Control	0.416	0.935	15	38.75
P3	Rabbit	Control	0.416	0.967	15	38.75
P4	Rabbit	Control	0.416	0.962	15	44.25
P5	Rabbit	Control	0.416	0.912	15	38.75
Q1	Monkey	Control	0.416	0.945	30	96
Q2	Monkey	Control	0.416	0.891	30	96
R1	Monkey	Control	0.416	0.986	30	96
R2	Monkey	Control	0.416	0.948	30	96
