## Supplementary material for "Temporal variability and cell mechanics control robustness in mammalian embryogenesis": Table S2

Embryo	Species	Condition	Figure 1	Figure 2	Figure 3	Figure 4	Figure 5	Figure 6	Figure S1	Figure S2	Figure S3	Figure S4	Figure S5	Figure S6	Videos
A1	Mouse	Control	E-G,J						A,C,D
B1	Mouse	Control	E-G,J						A,C,D
C1	Mouse	Control	A,C,E-G,J	B,C,F-H	B,C,E-G		A,B,E	A-D	A,C,D	F,H	B		A,B,F,I	B,D-G	S1
C2	Mouse	Control	E-G,J	B,C,F-H	B,C,E-G	I	A,B,E	A-D	A,C,D	F,H	B		A,B,F,I	B,D-G
C3	Mouse	Control	E-G,J	B,C,F-H	B,C,E-G	I	A,B,E	A-D	A,C,D	F,H	B		A,B,F,I	B,D-G
C4	Mouse	Control	E-G,J	A-C,F-H	B,C,E-G	I	A,B,E	A-D	A,C,D	C,F,H	B		A,B,F,I	B,D-G
C5	Mouse	Control	E-G,J	B,C,F-H	B,C,E-G	I	A,B,E	A-D	A,C,D	F,H	B		A,B,F,I	B-G
C6	Mouse	Control	E-G,J	B,C,F-H	B,C,E-G	I	A,B,E	A-D	A,C,D	F,H	B		A,B,F,I	B,D-G
C7	Mouse	Control	E-G,J	B,C,F-H	B,C,E-G	H,I	A,B,E	A-D	A,C,D	F,H	B		A,B,F,I	B,D-G
D1	Mouse	Control	E-G,J	B,C,F-H	B,C,E-G		A,B,E	A-D	A,C,D	F,H	B		A,B,F,I	B,D-G
D2	Mouse	Control		B,C,F-H	B,C,E-G	I	A,B,E	A-D		F,H	B		A,B,F,I	B,D-G
D3	Mouse	Control		B,C,F-H	B,C,E-G	I	A,B,E	A-D		F,H	B		A,B,F,I	B,D-G
D4	Mouse	Control		B,C,F-H	B,C,E-G	I	A,B,E	A-D		F,H	B		A,B,F,I	B,D-G
D5	Mouse	Control	E-G,J	B,C,F-H	B,C,E-G	I	A,B,E	A-D	A,C,D	F,H	B		A,B,F,I	B,D-G
D6	Mouse	Control	E-G,J	B,C,F-H	B,C,E-G		A,B,E	A-D	A,C,D	F,H	B		A,B,F,I	B,D-G
D7	Mouse	Control	E-G,J	A-C,F-H	B-G		A,B,E	A-D	A,C,D	C,F,H	B		A,B,F,I	B,D-G	S4
D8	Mouse	Control		B,C,F-H	B,C,E-G		A,B,E	A-D		F,H	B		A,B,F,I	B,D-G
E1	Mouse	Control	E-G,J	B,C,F-H	B,C,E-G		A,B,E		A,C,D	F,H	B		A,B,F,I
E2	Mouse	Control	E-G,J	B,C,F-H	B,C,E-G		A,B,E	A-D	A,C,D	F,H	B		A,B,F,I	B,D-G
E3	Mouse	Control	E-G,J	B,C,F-H	B,C,E-G		A,B,E		A,C,D	F,H	B		A,B,F,I
E4	Mouse	Control		B,C,F-H	B,C,E-G		A,B,E			F,H	B		A,B,F,I
E5	Mouse	Control		B,C,F-H	B,C,E-G		A,B,E			F,H	B		A,B,F,I
F1	Mouse	Control		B,C,F-H	B,C,E-G		A,B,E	A-D		F,H	B		A,B,F,I	B,D-G
F2	Mouse	Control		B,C,F-H	B,C,E-G		A,B,E	A-D		F,H	B		A,B,F,I	B,D-G
F3	Mouse	Control		B,C,F-H	B,C,E-G		A,B,E	A-D		F,H	B		A,B,F,I	B,D-G
F4	Mouse	Control		B,C,F-H	B,C,E-G		A,B,E			F,H	B		A,B,F,I
G1	Mouse	Control		B,C,F-H	B,C,E-G		A,B,E			F,H	B		A,B,F,I
G2	Mouse	Control		B,C,F-H	B,C,E-G		A,B,E			F,H	B		A,B,F,I
G3	Mouse	Control		B,C,F-H	B,C,E-G		A,B,E			F,H	B		A,B,F,I
G4	Mouse	Control		B,C,F-H	B,C,E-G		A,B,E	A-D		F,H	B		A,B,F,I	B,D-G
G5	Mouse	Control		B,C,F-H	B,C,E-G		A,B,E			F,H	B		A,B,F,I
H1	Mouse	mMyh9+/-					B,C-E						C,D,F,I		S5
H2	Mouse	mMyh9+/-					B,D,E						C,D,F,I
H3	Mouse	mMyh9+/-					B,D,E						C,D,F,I
H4	Mouse	mMyh9+/-					B,D,E						C,D,F,I
H5	Mouse	mMyh9+/-					B,D,E						C,D,F,I
H6	Mouse	mMyh9+/-					B,D,E						C,D,F,I
I1	Mouse	+PAB 10 µM											F-I
J1	Mouse	+PAB 10 µM											F-I
J2	Mouse	+PAB 10 µM											F-I		S6
J3	Mouse	+PAB 10 µM											F-I
K1	Mouse	+PAB 10 µM											E-I
K2	Mouse	+PAB 10 µM											F-I
K3	Mouse	+PAB 10 µM											F-I
K4	Mouse	+PAB 10 µM											F-I
K5	Mouse	+PAB 10 µM											F-I
L1	Mouse	+APCin 100 µM												C,D-G
L2	Mouse	+APCin 100 µM												D-G
L3	Mouse	+APCin 100 µM												D-G
L4	Mouse	+APCin 100 µM												D-G
L5	Mouse	+APCin 100 µM												D-G
L6	Mouse	+APCin 100 µM												D-G
M1	Rabbit	Control	J
M2	Rabbit	Control	J	D,F	G				E	D,F					S2
M3	Rabbit	Control	J
N1	Rabbit	Control	J	F	G					F
O1	Rabbit	Control	J	F	G					F
O2	Rabbit	Control	J	F	G					F
O3	Rabbit	Control	J	F	G					F
P1	Rabbit	Control		F	G					F
P2	Rabbit	Control		F	G					F
P3	Rabbit	Control		F	G					F
P4	Rabbit	Control		F	G					F
P5	Rabbit	Control		F	G					F
Q1	Monkey	Control	J	F	G				F	F					S3
Q2	Monkey	Control	J	F	G					F
R1	Monkey	Control	J	E,F	G					E,F
R2	Monkey	Control	J	F	G					F
